# A chromosomal inversion acts as a hotspot for divergence in multiple ecologically relevant traits

**DOI:** 10.64898/2026.10.08.757055

**Authors:** Juliana Rodríguez-Fuentes, Lynn Wedekind, Lea Stadelmann, Nicole Nesvadba, Verena Saladin, Marius Roesti, Catherine L. Peichel

**Affiliations:** Division of Evolutionary Ecology, Institute of Ecology and Evolution, University of Bern, Bern 3012, Switzerland

**Keywords:** Chromosomal inversion, Phenotypic divergence, Local adaptation, *Gasterosteus aculeatus*

## Abstract

Chromosomal inversions are proposed to aid local adaptation to divergent habitats when there is gene flow by creating regions of low recombination that can maintain tight linkage between multiple locally adaptive alleles. However, key theoretical predictions about the role of chromosomal inversions in local adaptation remain largely untested in empirical systems. Here, we test the prediction that inversions will concentrate relatively small genetic effects across multiple ecologically relevant traits by exploring inversion–phenotype associations of three inversions in threespine stickleback (*Gasterosteus aculeatus*). Using complementary approaches of association mapping in wild-caught individuals and genetic mapping in lab-raised individuals from two divergent genomic backgrounds, we found that an inversion on chromosome XXI influences multiple ecologically relevant traits. The inversion has small-to-moderate effects on these traits, as expected for inversions involved in polygenic adaptation. Further consistent with theoretical predictions, inversion heterozygotes show intermediate phenotypes. While most inversion–phenotype associations are consistent across different genomic backgrounds and experimental approaches, some inversion–phenotype associations were specific to a single dataset. These results indicate that the phenotypic effects of inversions are shaped by both genomic and environmental context, which could facilitate population-specific adaptation. Together, these results support the role of the chromosome XXI inversion in ecological divergence in threespine stickleback. More broadly, our results suggest that inversions can contribute to local adaptation by preserving linkage between small-effect adaptive alleles despite extensive gene flow.
