## Supplementary tables for "A chromosomal inversion acts as a hotspot for divergence in multiple ecologically relevant traits"

### Sheet: Table S1
Table S1. Wild-caught dataset. Numbers of individuals per sampling season that were phenotyped from the Grasbeuren (GRA) population
Sampling season	Number of phenotyped individuals	Phenotypes measured
2020	221	Branchial feeding, linear body shape, and external count traits
2021	28	Branchial feeding, linear body shape, and external count traits
2024	157	Branchial feeding, linear body shape, and external count traits

### Sheet: Table S2
Table S2. Lab-raised datasets. Numbers of individuals per chromosomal inversion and cross and the phenotypes that were measured. Note that heterozygous individuals for the lab-raised marine dataset were not phenotyped.
Dataset	Chromosomal inversion	Cross	Number of phenotyped individuals	Phenotypes measured
Lab-raised stream	ChrXXI	B	92	Linear body shape and external count traits
		G	56	Linear body shape and external count traits
		I	100	Linear body shape and external count traits
Lab-raised marine	ChrI	ChrI_01	57	External count traits
		ChrI_02	43	External count traits
		ChrI_03	47	Branchial feeding and linear body shape traits
		ChrI_04	51	Branchial feeding and linear body shape traits
		ChrI_05	48	External count traits
		ChrI_06	59	Branchial feeding and linear body shape traits
	ChrXI	ChrXI_01	30	Branchial feeding and linear body shape traits
		ChrXI_02	45	Branchial feeding, linear body shape, and external count traits
		ChrXI_03	19	Branchial feeding, linear body shape, and external count traits
		ChrXI_04	30	Branchial feeding and linear body shape traits
		ChrXI_05	18	Branchial feeding, linear body shape, and external count traits
		ChrXI_06	20	Branchial feeding, linear body shape, and external count traits
	ChrXXI	ChrXXI_01	62	External count traits
		ChrXXI_02	59	Branchial feeding and linear body shape traits
			24	External count traits
		ChrXXI_03	51	External count traits
		ChrXXI_04	34	Branchial feeding and linear body shape traits
		ChrXXI_06	65	Branchial feeding and linear body shape traits
		ChrXXI_08	44	Branchial feeding and linear body shape traits

### Sheet: Table S3
Table S3. External linear body shape traits. Linear measurements derived from landmarks and their potential function.
Trait name	LM1	LM2	Potential function
Standard length	1	16	Size
Mouth length	2	26	Feeding
Jaw length	1	24	Feeding
Snout length	1	5	Feeding
Epaxial muscle height	28	29	Feeding, Swimming
Head length upper	1	8	Feeding
Buccal length	23	24	Feeding
Eye diameter (horizontal)	5	6	Vision
Eye diameter (vertical)	4	7	Vision
Pelvic spine length	20	21	Defense
First dorsal spine length	9	10	Defense
Second dorsal spine length	11	12	Defense
Dorsal fin length	13	14	Swimming
Upper peduncle length	14	15	Swimming
Lower peduncle length	17	18	Swimming
Anal fin length	18	19	Swimming
Anterior body depth	8	23	Swimming
Posterior body depth	9	22	Swimming

### Sheet: Table S4
Table S4. Test of inversion–phenotype associations in the wild-caught and lab-raised datasets. Results from the comparison of a “null-model” including only the covariates versus an “alternative model” including covariates and genotype at the focal inversion for non-significant associations. P-values are reported for the model comparison done with ANOVA and its adjusted value after FDR adjustment,…
Trait	Wild-caught stream																				Lab-raised stream								Lab-raised marine
	Covariates	Response distribution	Chromosome I						Chromosome XI						Chromosome XXI						Covariates	Response distribution	Chromosome XXI						Covariates	Response distribution	Chromosome I						Chromosome XI						Chromosome XXI
			Model comparison p-value	X2	Adjusted p-value	LOD	PVE	n	Model comparison p-value	X2	Adjusted p-value	LOD	PVE	n	Model comparison p-value	X2	Adjusted p-value	LOD	PVE	n			Model comparison p-value	X2	Adjusted p-value	LOD	PVE	n			Model comparison p-value	X2	Adjusted p-value	LOD	PVE	n	Model comparison p-value	X2	Adjusted p-value	LOD	PVE	n	Model comparison p-value	X2	Adjusted p-value	LOD	PVE	n
Mouth length	SL_landmarks*Sex+Photographed_by	Gaussian	0.173048	1.85634	0.386802	0.403098	0.923874	200	0.473167	0.514571	0.804384	0.111738	0.210667	244	0.118266	2.44014	0.22339	0.52987	0.995074	244	SL_landmarks+Sex+Tank	Gaussian	0.0266855	4.91104	0.0800565	1.06642	4.48602	107	SL_landmarks+Sex+(1|Tank)	Gaussian	0.0178773	5.60814	0.132156	1.21779	3.57614	154	0.92771	0.00823132	0.956701	0.00178741	0.00527635	156	0.0323371	4.58054	0.106712	0.994651	2.26424	200
Jaw length	SL_landmarks+Sex+Photographed_by	Gaussian	0.173849	1.84944	0.386802	0.4016	0.920455	200	0.561242	0.337559	0.833733	0.0732999	0.138248	244	0.241269	1.37316	0.328126	0.298179	0.561192	244	SL_landmarks+Sex	Gaussian	0.00162764	9.92822	0.0081382	2.15589	8.94099	106	SL_landmarks+Sex+(1|Tank)	Gaussian	0.110024	2.55387	0.345252	0.554566	1.64468	154	0.70305	0.145318	0.912722	0.0315555	0.0931094	156	0.950149	0.00390878	0.950149	0.000848781	0.00195437	200
Snout length	SL_landmarks*Sex+Photographed_by	Gaussian	0.824956	0.0489183	0.824956	0.0106225	0.0244562	200	0.623407	0.241108	0.833733	0.0523559	0.0987658	244	0.00541681	7.73475	0.0263102	1.67958	3.12026	244	SL_landmarks+Sex+Tank	Gaussian	0.0554478	3.66857	0.13862	0.796619	3.37046	107	SL_landmarks+Sex+(1|Tank)	Gaussian	0.110965	2.54042	0.345252	0.551645	1.63609	154	0.405911	0.690746	0.787944	0.149994	0.441807	156	0.837105	0.0422704	0.891112	0.00917889	0.0211329	200
Epaxial muscle heigth	SL_landmarks+Sex+Photographed_by	Gaussian	0.673532	0.177499	0.824956	0.0385434	0.08871	200	0.960226	0.00248702	0.960226	0.00054005	0.00101927	244	0.709259	0.139018	0.831545	0.0301875	0.0569585	244	SL_landmarks+Sex+Tank	Gaussian	0.920433	0.00997768	0.986178	0.00216662	0.0093245	107	SL_landmarks+Sex+(1|Tank)	Gaussian	0.818873	0.0524389	0.871703	0.011387	0.0340454	154	0.33187	0.941586	0.684483	0.204463	0.601763	156	0.323779	0.973619	0.445196	0.211419	0.485627	200
Head length upper	SL_landmarks*Sex+Photographed_by	Gaussian	0.0881631	2.9076	0.272504	0.631377	1.44328	200	0.441528	0.592309	0.804384	0.128618	0.242455	244	0.100572	2.69645	0.201144	0.585527	1.09902	244	SL_landmarks+Sex	Gaussian	0.151184	2.06027	0.283469	0.447381	1.90706	107	SL_landmarks+Sex+(1|Tank)	Gaussian	0.395368	0.722368	0.623068	0.15686	0.467972	154	0.961235	0.00236239	0.961235	0.000512987	0.00151434	156	0.684509	0.165094	0.801581	0.0358498	0.0825132	200
Buccal length	SL_landmarks+Sex	Gaussian	0.769316	0.0860069	0.824956	0.0186762	0.0429942	200	0.731737	0.117522	0.833733	0.0255197	0.0481533	244	0.35301	0.862609	0.444531	0.187313	0.352904	244	SL_landmarks+Sex	Gaussian	0.214866	1.53834	0.358109	0.334046	1.42741	107	SL_landmarks*Sex+(1|Tank)	Gaussian	0.490902	0.474549	0.623068	0.103047	0.307674	154	0.915236	0.0113288	0.956701	0.00246002	0.0072618	156	0.76845	0.0866733	0.845295	0.0188209	0.0433273	200
Pelvic spine length	SL_landmarks+Sex+Photographed_by	Gaussian	0.053773	3.71973	0.261183	0.80773	1.87993	196	0.102693	2.66322	0.581924	0.578311	1.09447	242	0.0164271	5.75657	0.0549647	1.25002	2.35068	242	SL_landmarks+Tank	Gaussian	0.573457	0.316932	0.751644	0.0688209	0.29576	107	SL_landmarks+Sex+(1|Tank)	Gaussian	0.427002	0.630964	0.623068	0.137012	0.416985	151	0.0128286	6.1926	0.211671	1.34471	4.04434	150	0.0167967	5.71749	0.0923818	1.24154	2.87495	196
First dosal spine length	SL_landmarks+Sex+Photographed_by	Gaussian	0.0188178	5.51837	0.213269	1.1983	2.74857	198	0.31172	1.02337	0.804384	0.222222	0.423736	241	0.129587	2.29744	0.231893	0.498883	0.944864	242	SL_landmarks+Tank	Gaussian	0.0649226	3.40694	0.13912	0.739808	3.1339	107	SL_landmarks+(1|Tank)	Gaussian	0.614715	0.253366	0.718189	0.0550176	0.163328	155	0.196835	1.6657	0.548336	0.361702	1.04214	159	0.636299	0.223615	0.801581	0.0485574	0.112306	199
Second dorsal spine length	SL_landmarks+Photographed_by	Gaussian	0.0689904	3.30688	0.272504	0.71808	1.63985	200	0.275901	1.18717	0.781719	0.257791	0.485364	244	0.0168399	5.71299	0.0549647	1.24056	2.30485	245	SL_landmarks+Sex+Tank	Gaussian	0.0637887	3.43603	0.13912	0.746125	3.16023	107	SL_landmarks+Sex+(1|Tank)	Gaussian	0.54738	0.362032	0.66902	0.0786144	0.23481	154	0.774431	0.0821304	0.912722	0.0178344	0.0526338	156	0.0413766	4.16052	0.113786	0.903446	2.05877	200
Dorsal fin length	SL_landmarks+Photographed_by	Gaussian	0.816635	0.053766	0.824956	0.0116751	0.0268794	200	0.729461	0.119607	0.833733	0.0259723	0.0490072	244	0.0177827	5.61743	0.0549647	1.21981	2.2486	247	SL_landmarks+Tank	Gaussian	0.464044	0.536124	0.66292	0.116418	0.499797	107	SL_landmarks+Sex+(1|Tank)	Gaussian	0.115084	2.48298	0.345252	0.539173	1.5994	154	0.0242945	5.07348	0.222296	1.10169	3.19992	156	0.0569345	3.62451	0.134203	0.787052	1.79593	200
Upper peduncle length	SL_landmarks+Sex+Photographed_by	Gaussian	0.0125958	6.22502	0.213269	1.35175	3.06457	200	0.780678	0.0775262	0.842335	0.0168346	0.031768	244	0.0536332	3.72408	0.121569	0.808674	1.51467	244	SL_landmarks+Sex+Tank	Gaussian	0.973833	0.00107596	0.992995	0.000233641	0.00100556	107	SL_landmarks+Sex+(1|Tank)	Gaussian	0.903912	0.0145735	0.903912	0.0031646	0.00946287	154	0.727157	0.121738	0.912722	0.026435	0.0780067	156	0.0717205	3.2432	0.157785	0.704252	1.61654	199
Lower peduncle length	SL_landmarks+Sex+Photographed_by	Gaussian	0.291743	1.11156	0.551071	0.241372	0.554238	200	0.594597	0.283222	0.833733	0.0615008	0.116007	244	0.0275847	4.85384	0.0781566	1.054	1.96962	244	SL_landmarks+Sex+Tank	Gaussian	0.0221508	5.2339	0.0738362	1.13653	4.77379	107	SL_landmarks+Sex+(1|Tank)	Gaussian	0.424359	0.638211	0.623068	0.138586	0.413565	154	0.165066	1.92719	0.548336	0.418484	1.22778	156	0.00134089	10.2854	0.0147498	2.23344	5.01269	200
Anal fin length	SL_landmarks*Sex+Photographed_by	Gaussian	0.182025	1.78102	0.386802	0.386743	0.886555	200	0.252332	1.31035	0.779935	0.284538	0.535588	244	0.00523171	7.79755	0.0263102	1.69322	3.14519	244	SL_landmarks+Sex+Tank	Gaussian	0.992995	7.70886e-05	0.992995	1.67396e-05	7.20454e-05	107	SL_landmarks+Sex+(1|Tank)	Gaussian	0.856956	0.03249	0.883736	0.00705512	0.0210952	154	0.201208	1.63358	0.548336	0.354728	1.0417	156	0.886442	0.020394	0.914143	0.0044285	0.0101965	200
Anterior body depth	SL_landmarks*Sex+Photographed_by	Gaussian	0.0454454	4.00203	0.259324	0.86903	1.98113	200	0.581954	0.303086	0.833733	0.0658144	0.124139	244	0.0473327	3.93352	0.114951	0.854154	1.59917	244	SL_landmarks+Sex	Gaussian	0.0706339	3.26823	0.141268	0.709687	3.00824	107	SL_landmarks+Sex+(1|Tank)	Gaussian	0.188685	1.72785	0.444758	0.375198	1.11571	154	0.730589	0.118571	0.912722	0.0257474	0.0759782	156	0.022371	5.2167	0.0992697	1.13279	2.57463	200
Posterior body depth	SL_landmarks+Sex+Photographed_by	Gaussian	0.076343	3.14109	0.272504	0.682078	1.55827	200	0.0800844	3.06319	0.581924	0.665163	1.24756	244	0.289176	1.12345	0.378153	0.243955	0.459373	244	SL_landmarks+Sex+Tank	Gaussian	0.87718	0.0238843	0.974644	0.00518642	0.0223193	107	SL_landmarks+Sex+(1|Tank)	Gaussian	0.355346	0.854273	0.623068	0.185503	0.553187	154	0.766896	0.0878753	0.912722	0.0190819	0.0563145	156	0.225077	1.4717	0.411229	0.319576	0.73315	200
Eye diameter	SL_landmarks*Sex+Photographed_by	Gaussian	0.0289179	4.7725	0.245802	1.03633	2.36971	199	0.181668	1.78393	0.712867	0.387375	0.731439	243	0.194864	1.68046	0.301153	0.364907	0.689161	243	SL_landmarks+Sex+Tank	Gaussian	0.576261	0.312319	0.751644	0.0678192	0.291461	107	SL_landmarks+Sex+(1|Tank)	Gaussian	0.100145	2.70324	0.345252	0.587001	1.74003	154	0.722883	0.125747	0.912722	0.0273056	0.0805744	156	0.249229	1.32762	0.411229	0.288289	0.661611	200
Standard length	Sex+Photographed_by	Gaussian	0.0457631	3.99029	0.259324	0.866481	1.97537	200	0.0725215	3.22501	0.581924	0.700301	1.31303	244	0.947203	0.0043851	0.947203	0.000952213	0.00179716	244	Sex+Tank	Gaussian	0.000484339	12.175	0.00363255	2.64377	10.755	107	Sex+(1|Tank)	Gaussian	0.0200236	5.40983	0.132156	1.17473	3.45189	154	0.87868	0.0232999	0.956701	0.00505952	0.0149347	156	0.244665	1.35351	0.411229	0.293911	0.674471	200
Gill raker number (GRN)	SL_landmarks	Gaussian	0.695904	0.152768	0.824956	0.0331731	0.0978801	156	0.445367	0.582415	0.804384	0.12647	0.307682	189	0.0302407	4.69556	0.079091	1.01963	2.32043	200	Not applicable	Not applicable	NA	NA	NA	NA	NA	NA	Sex+(1|Tank)	Generalized Poisson	0.334909	0.929824	0.623068	0.201909	0.601963	154	0.804917	0.0610034	0.91594	0.0132467	0.0398636	153	0.0865696	2.93703	0.17855	0.637769	1.4724	198
Gill raker length (GRL)	SL_landmarks*Sex+Sampling	Gaussian	0.220338	1.50217	0.440676	0.326192	0.964459	155	0.792786	0.0690085	0.842335	0.014985	0.0370945	186	0.172477	1.86128	0.279249	0.404171	0.94996	195	Not applicable	Not applicable	NA	NA	NA	NA	NA	NA	SL_landmarks+Sex+(1|Tank)	Gaussian	0.0155476	5.85333	0.132156	1.27104	3.72954	154	0.461643	0.541908	0.811881	0.117674	0.349008	155	0.701134	0.147295	0.801581	0.0319847	0.0739901	199
Gill arch length (GAL)	SL_landmarks+Sex+Sampling	Gaussian	0.00505516	7.8596	0.171875	1.70669	5.03938	152	0.711875	0.136411	0.833733	0.0296213	0.0737085	185	0.747284	0.103827	0.846922	0.0225458	0.0535048	194	Not applicable	Not applicable	NA	NA	NA	NA	NA	NA	SL_landmarks+Sex+(1|Tank)	Gaussian	0.747117	0.10397	0.821828	0.0225768	0.067931	153	0.596179	0.280798	0.912722	0.0609746	0.184565	152	0.323168	0.976083	0.445196	0.211954	0.494248	197
Preopercular neuromast number (PO)	Sex	Gaussian	0.145448	2.11936	0.386802	0.460212	1.37565	153	0.472297	0.516597	0.804384	0.112178	0.272958	189	0.165922	1.9194	0.279249	0.416793	0.979481	195	SL_landmarks+Sex+Staining+Tank	Gaussian	0.171871	1.86655	0.303302	0.405315	1.74548	106	SL.mm+Staining.quality+(1|Tank)	Gaussian	0.00412961	8.22593	0.0995669	1.78624	5.37113	149	0.23471	1.41209	0.553246	0.306631	1.40216	100	0.292252	1.10922	0.438378	0.240863	0.806378	137
Mandibular neuromast number (MD)	1	Gaussian	0.0801996	3.06085	0.272504	0.664656	1.94296	156	0.097053	2.75332	0.581924	0.597875	1.44622	189	0.000774469	11.3014	0.00658299	2.45408	5.49403	200	SL_landmarks*Sex+Tank	Gaussian	6.87778e-05	15.8442	0.000687778	3.44052	13.8839	106	Sex+(1|Tank)	Gaussian	0.473906	0.512853	0.623068	0.111365	0.345923	148	0.0793298	3.07858	0.373983	0.668505	3.09258	98	0.00525105	7.79088	0.0346569	1.69177	5.6483	134
Oral neuromast number (OR)	Sex	Generalized Poisson	0.376323	0.782679	0.67342	0.169957	0.500461	156	0.00905116	6.8127	0.307739	1.47936	3.54041	189	0.216123	1.52993	0.306174	0.33222	0.773606	197	Sex+Tank	Gaussian	0.0137238	6.07333	0.0514641	1.31881	5.56851	106	Sex+(1|Tank)	Gaussian	0.284996	1.14311	0.623068	0.248223	0.769396	148	0.133304	2.2536	0.548336	0.489363	2.25065	99	3.07974e-05	17.368	0.000508157	3.77141	12.2419	133
Infraorbital neuromast number (IO)	Sex	Gaussian	0.401052	0.70517	0.681788	0.153126	0.451012	156	0.138313	2.19663	0.671805	0.476992	1.15551	189	3.95237e-05	16.8941	0.000671902	3.66851	8.21828	197	SL_landmarks+Tank	Gaussian	6.68612e-05	15.8977	0.000687778	3.45213	13.9273	106	Sex+(1|Tank)	Gaussian	0.00603436	7.54001	0.0995669	1.63729	4.96701	148	0.506829	0.440608	0.836268	0.0956768	0.44407	99	0.00232657	9.27221	0.0191942	2.01343	6.63774	135
Ethmoid neuromast number (ET)	Staining+Sampling	Generalized Poisson	0.710289	0.137988	0.824956	0.0299638	0.0889851	155	0.419229	0.652477	0.804384	0.141684	0.34831	187	0.00039701	12.5462	0.00449945	2.72438	6.11	199	Sex+Tank	Generalized Poisson	0.000621664	11.71	0.00372998	2.54279	10.4588	106	Sex+(1|Tank)	Gaussian	0.319305	0.99179	0.623068	0.215364	0.667888	148	0.216011	1.53067	0.548336	0.332382	1.53424	99	0.0240654	5.08991	0.0992697	1.10526	3.70012	135
Supraorbital neuromast number (SO)	SL_landmarks+Sex	Gaussian	0.694358	0.154408	0.824956	0.0335293	0.0995684	155	0.465282	0.533159	0.804384	0.115774	0.283193	188	0.0811134	3.04245	0.172366	0.66066	1.54028	196	Sex+Tank	Gaussian	0.661561	0.191633	0.793873	0.0416125	0.180622	106	(1|Tank)	Gaussian	0.0348444	4.45278	0.191644	0.96691	2.98369	147	0.0712435	3.25414	0.373983	0.706627	3.20176	100	0.0300935	4.70394	0.106712	1.02145	3.37526	137
Otic neuromast number (OT)	Sex	Gaussian	0.801154	0.0634307	0.824956	0.0137738	0.0409146	155	0.705374	0.142941	0.833733	0.0310393	0.0760037	188	0.0133145	6.12684	0.0549647	1.33043	3.07759	196	Sex+Staining+Tank	Gaussian	0.00256735	9.09196	0.0110029	1.97429	8.29471	105	Sex+(1|Tank)	Gaussian	0.384324	0.756826	0.623068	0.164343	0.510064	148	0.0541557	3.70789	0.357428	0.805159	3.67608	99	0.039259	4.24962	0.113786	0.922794	3.09884	135
Anterior pit neuromast number (AP)	Sex	Gaussian	0.770021	0.0854671	0.824956	0.018559	0.0569619	150	0.0959892	2.77095	0.581924	0.601704	1.50277	183	0.215953	1.53107	0.306174	0.332467	0.786103	194	Tank	Generalized Poisson	0.656177	0.198201	0.793873	0.0430389	0.192244	103	Staining.quality+(1|Tank)	Gaussian	0.145774	2.11592	0.40088	0.459466	1.43881	146	0.694774	0.153966	0.912722	0.0334333	0.153848	100	0.268525	1.22427	0.421968	0.265846	0.902764	135
Supratemporal neuromast number (ST)	1	Generalized Poisson	0.502727	0.449175	0.776941	0.0975372	0.289371	155	0.408765	0.682391	0.804384	0.148179	0.362316	188	0.47617	0.507623	0.578206	0.110229	0.254762	199	Tank	Gaussian	0.251854	1.31299	0.397664	0.285112	1.24268	105	Sex+(1|Tank)	Gaussian	0.631136	0.230524	0.718189	0.0500576	0.155638	148	0.026945	4.89433	0.222296	1.06279	5.07351	94	0.704419	0.143915	0.801581	0.0312508	0.106547	135
Main trunk anterior neuromast number (Ma)	Sex	Gaussian	0.436042	0.606677	0.705973	0.131738	0.38814	156	0.882638	0.0217933	0.909385	0.00473236	0.0117162	186	0.86025	0.0309956	0.940132	0.00673061	0.0161422	192	Sex+Tank	Gaussian	0.0315328	4.62372	0.0859986	1.00403	4.30799	105	Sex+(1|Tank)	Gaussian	0.467325	0.528293	0.623068	0.114717	0.356318	148	0.292401	1.10853	0.643283	0.240715	1.13631	97	0.569065	0.324249	0.751166	0.0704099	0.239897	135
Main trunk posterior neuromast number (Mp)	Sex+Plates	Generalized Poisson	0.645349	0.211814	0.824956	0.0459949	0.135686	156	0.6897	0.15941	0.833733	0.0346154	0.0861304	185	1.18108e-05	19.1936	0.000401567	4.16784	9.41995	194	Tank	Gaussian	3.85419e-11	43.6865	1.15626e-09	9.48641	34.0361	105	Sex+Staining.quality+(1|Tank)	Gaussian	0.160409	1.97037	0.407192	0.42786	1.39755	140	0.00226278	9.32314	0.0746718	2.02449	9.25493	96	2.07648e-09	35.9006	6.8524e-08	7.79571	23.3507	135
Caudal fin neuromast number (CF)	1	Generalized Poisson	0.622797	0.241956	0.824956	0.05254	0.15498	156	0.735646	0.11399	0.833733	0.0247526	0.060294	189	0.884831	0.0209811	0.940132	0.00455598	0.01049	200	Tank	Gaussian	0.821424	0.0509465	0.947797	0.0110629	0.0519727	98	(1|Tank)	Gaussian	0.0831362	3.0025	0.345252	0.651984	2.00828	148	0.195494	1.67572	0.548336	0.363879	1.71271	97	0.134456	2.24028	0.261004	0.486471	1.62195	137
Lateral plate number in low-plated fish	1	Generalized Poisson	0.15227	2.04936	0.386802	0.445014	2.17951	93	0.1887	1.72774	0.712867	0.375173	1.57258	109	0.00125775	10.4035	0.0085527	2.2591	8.94673	111	Sex+Tank	Gaussian	0.461538	0.542162	0.66292	0.117729	0.510168	106	Not applicable	Not applicable	NA	NA	NA	NA	NA	NA	NA	NA	NA	NA	NA	NA	NA	NA	NA	NA	NA	NA
Lateral plate number in high-plated fish	SL_landmarks+Sampling	Generalized Poisson	0.735429	0.114185	0.824956	0.0247949	0.181081	63	0.232552	1.42518	0.779935	0.309474	1.7657	80	0.930329	0.0076441	0.947203	0.0016599	0.00858851	89	Not applicable	Not applicable	NA	NA	NA	NA	NA	NA	Sex+(1|Tank)	Generalized Poisson	0.443412	0.587438	0.623068	0.127561	0.39882	147	0.467447	0.528005	0.811881	0.114655	0.542857	97	0.046425	3.96611	0.117848	0.861229	2.89512	135
